# Can cancer GWAS variants modulate immune cells in the tumor microenvironment?

**DOI:** 10.1101/493171

**Authors:** Yi Zhang, Mohith Manjunath, Jialu Yan, Brittany A. Baur, Shilu Zhang, Sushmita Roy, Jun S. Song

## Abstract

Genome-wide association studies (GWAS) have hitherto identified several genetic variants associated with cancer susceptibility, but the molecular functions of these risk modulators remain largely uncharacterized. Recent studies have begun to uncover the regulatory potential of non-coding GWAS SNPs by using epigenetic information in corresponding cancer cell types and matched normal tissues. However, this approach does not explore the potential effect of risk germline variants on other important cell types that constitute the microenvironment of tumor or its precursor. This paper presents evidence that the breast cancer-associated variant rs3903072 may regulate the expression of *CTSW* in tumor infiltrating lymphocytes. *CTSW* is a candidate tumor-suppressor gene, with expression highly specific to immune cells and also positively correlated with breast cancer patient survival. Integrative analyses suggest a putative causative variant in a GWAS-linked enhancer in lymphocytes that loops to the 3’ end of *CTSW* through three-dimensional chromatin interaction. Our work thus poses the possibility that a cancer-associated genetic variant might regulate a gene not only in the cell of cancer origin, but also in immune cells in the microenvironment, thereby modulating the immune surveillance by T lymphocytes and natural killer cells and affecting the clearing of early cancer initiating cells.
