## Supplementary material for "Can cancer GWAS variants modulate immune cells in the tumor microenvironment?"

### Sheet: eQTL_BRCA_3mb
Supplementary Table 3. List of eQTL genes correlated with the rs3903072 genotype within 3 Mb of the SNP.
CHROM	start	end	gene	gene_id	coef_GT	pval_GT	coef_CN	pval_CN	intercept	mean_expr_logscale	n_RefRef	mean_expr_Ref/Ref_logscale	n_RefAlt	mean_expr_Ref/Alt_logscale	n_AltAlt	mean_expr_Alt/Alt_logscale
chr11	65651212	65656010	FIBP	ENSG00000172500.8	0.09	3.22e-05	0.64	5.63e-58	2.84	4.27	245	4.32	305	4.27	128	4.18
chr11	65647280	65651212	CTSW	ENSG00000172543.3	-0.22	3.52e-05	0.03	0.719	1.74	1.55	245	1.37	305	1.58	128	1.82
chr11	65624597	65635124	MUS81	ENSG00000172732.7	0.08	0.000124	0.59	9.36e-50	1.32	2.63	245	2.66	305	2.64	128	2.53
chr11	67056018	67069956	ANKRD13D	ENSG00000172932.10	0.11	0.000154	0.5	6.11e-57	1.56	2.8	245	2.85	305	2.84	128	2.63
chr11	66610306	66614017	RCE1	ENSG00000173653.3	0.07	0.000345	0.49	5.05e-104	1.82	2.99	245	3.02	305	3.01	128	2.89
chr11	66202546	66234209	MRPL11	ENSG00000174547.9	0.09	0.000437	0.48	1.23e-67	2.54	3.69	245	3.73	305	3.71	128	3.56
chr11	66624118	66627946	LRFN4	ENSG00000173621.8	0.14	0.00107	0.44	3.62e-24	1.55	2.69	245	2.78	305	2.68	128	2.51
chr11	67033881	67054027	ADRBK1	ENSG00000173020.6	0.08	0.00265	0.44	5.08e-56	3.07	4.13	245	4.16	305	4.17	128	3.99
chr11	65764016	65769647	EIF1AD	ENSG00000175376.4	0.05	0.00328	0.63	8.35e-79	2.08	3.43	245	3.46	305	3.43	128	3.39
chr11	65292548	65306175	SCYL1	ENSG00000142186.12	0.05	0.00742	0.76	2.79e-62	2.92	4.52	245	4.54	305	4.53	128	4.47
chr11	65421067	65430565	RELA	ENSG00000173039.14	0.03	0.00817	0.71	2.49e-103	2.82	4.3	245	4.32	305	4.3	128	4.27
chr11	64883875	64885170	ZNHIT2	ENSG00000174276.5	0.1	0.00859	0.58	7.12e-20	2.04	3.32	245	3.37	305	3.34	128	3.18
chr11	65657875	65659105	CCDC85B	ENSG00000175602.2	0.14	0.0103	0.38	5.96e-05	2.12	3.07	245	3.16	305	3.06	128	2.91
chr11	65337901	65341413	SSSCA1	ENSG00000173465.3	0.06	0.0121	0.78	2.11e-40	1.73	3.38	245	3.41	305	3.39	128	3.3
chr11	66384053	66394818	RBM14	ENSG00000239306.4	0.04	0.0128	0.08	1.44e-07	3.71	3.93	245	3.96	305	3.93	128	3.88
chr11	64556290	64570713	MAP4K2	ENSG00000168067.7	0.05	0.0142	0.5	4.7e-37	0.98	2.03	245	2.04	305	2.04	128	1.97
chr11	66129992	66139685	SLC29A2	ENSG00000174669.7	0.09	0.0145	0.54	7.04e-38	1.59	2.85	245	2.9	305	2.85	128	2.74
chr11	64083932	64085556	TRMT112	ENSG00000173113.2	0.06	0.0159	0.79	6.87e-38	4.51	6.15	245	6.18	305	6.15	128	6.08
chr11	64532078	64546258	SF1	ENSG00000168066.16	0.03	0.0208	0.31	3.26e-31	4.63	5.28	245	5.29	305	5.28	128	5.24
chr11	66097713	66104311	RIN1	ENSG00000174791.6	0.06	0.0208	0.28	2.83e-17	0.65	1.32	245	1.36	305	1.31	128	1.24
chr11	64126620	64139687	RPS6KA4	ENSG00000162302.8	0.06	0.0213	0.6	3.95e-24	1.92	3.17	245	3.2	305	3.19	128	3.1
chr11	65154070	65180996	FRMD8	ENSG00000126391.9	0.06	0.0214	0.63	1.13e-27	2.4	3.73	245	3.76	305	3.73	128	3.66
chr11	64590859	64612041	CDC42BPG	ENSG00000171219.8	0.07	0.0248	0.65	4.22e-30	1.26	2.63	245	2.64	305	2.66	128	2.53
chr11	64856796	64879332	VPS51	ENSG00000149823.3	0.07	0.0255	0.5	4.97e-25	2.68	3.77	245	3.77	305	3.81	128	3.65
chr11	66036004	66044963	RAB1B	ENSG00000174903.10	0.04	0.0273	0.57	1.07e-85	5.6	6.86	245	6.87	305	6.89	128	6.77
chr11	65101225	65120720	DPF2	ENSG00000133884.5	0.03	0.0275	0.75	6.75e-105	1.59	3.15	245	3.15	305	3.16	128	3.1
chr11	64948037	64979477	CAPN1	ENSG00000014216.11	0.05	0.0278	0.6	1.4e-60	3.6	4.89	245	4.89	305	4.92	128	4.79
chr11	65029233	65073060	POLA2	ENSG00000014138.4	0.04	0.0301	0.73	1.81e-51	0.85	2.38	245	2.4	305	2.38	128	2.32
chr11	65365226	65382853	MAP3K11	ENSG00000173327.3	0.05	0.0307	0.59	1.65e-30	1.79	3.04	245	3.05	305	3.06	128	2.96
chr11	65082289	65089900	CDC42EP2	ENSG00000149798.3	0.06	0.0337	0.67	9.19e-27	1.28	2.71	245	2.73	305	2.73	128	2.61
chr11	64570982	64578766	MEN1	ENSG00000133895.10	0.04	0.0343	0.68	1.5e-72	2.28	3.68	245	3.67	305	3.71	128	3.64
chr11	65339820	65341669	FAM89B	ENSG00000176973.7	0.06	0.036	0.77	8.79e-34	2.38	4.01	245	4.04	305	4.01	128	3.96
chr11	65306276	65326401	LTBP3	ENSG00000168056.10	0.08	0.0379	0.41	2.56e-07	2.88	3.82	245	3.86	305	3.82	128	3.72
chr11	65405568	65418401	SIPA1	ENSG00000213445.4	0.06	0.0438	0.38	2.94e-08	2.35	3.21	245	3.24	305	3.22	128	3.12
chr11	65818200	65836779	SF3B2	ENSG00000087365.10	0.03	0.045	0.68	1.85e-113	3.33	4.77	245	4.78	305	4.76	128	4.74
Note: The eQTL models are built by regressing gene expression against the rs3903072 genotype status and gene copy number (hg19). Genes with genotype p-value <0.05 are shown. Data from ER+ breast cancer patients from TCGA-BRCA.
Column labels: coef: linear regression coefficient; pval: p-value for linear regression coefficient; GT: genotype; CN: copy number; Ref: reference allele; Alt: alternative allele.
